# Identification of plant enhancers and their constituent elements by STARR-seq in tobacco leaves

**DOI:** 10.1101/2020.02.17.952747

**Authors:** Tobias Jores, Jackson Tonnies, Michael W Dorrity, Josh T Cuperus, Stanley Fields, Christine Queitsch

## Abstract

Genetic engineering of *cis*-regulatory elements in crop plants is a promising strategy to ensure food security. However, such engineering is currently hindered by our limited knowledge of plant *cis*-regulatory elements. Here, we adapted STARR-seq — a technology for the high-throughput identification of enhancers — for its use in transiently transformed tobacco leaves. We demonstrate that the optimal placement in the reporter construct of enhancer sequences from a plant virus, pea and wheat was just upstream of a minimal promoter, and that none of these four known enhancers was active in the 3′-UTR of the reporter gene. The optimized assay sensitively identified small DNA regions containing each of the four enhancers, including two whose activity was stimulated by light. Furthermore, we coupled the assay to saturation mutagenesis to pinpoint functional regions within an enhancer, which we recombined to create synthetic enhancers. Our results describe an approach to define enhancer properties that can be performed in potentially any plant species or tissue transformable by *Agrobacterium* and that can use regulatory DNA derived from any plant genome.

**One-sentence summary:** We developed a high-throughput assay in transiently transformed tobacco leaves that can identify enhancers, characterize their functional elements and detect condition-specific enhancer activity.
