## Supplemental Data Set 1 for "Identification of plant enhancers and their constituent elements by STARR-seq in tobacco leaves"

### Sheet: Sheet 1
Supplemental Data Set 1. Enrichment scores for 35S minimal promoter variants.
All possible single nucleotide variants of the 35S minimal promoter were inserted into constructs with or without the 35S enhancer. The enrichment of the individual promoter insertions, substitutions and deletions was measured by the STARR-seq assay.
variant	type	pos	var.nt	enrichment
				without enhancer	with enhancer
1.5insA	insertion	1.5	A	-0.0542886	-0.122774
1.5insC	insertion	1.5	C	0.28756	0.119168
1.5insG	insertion	1.5	G	-0.0176868	0.123978
1.5insT	insertion	1.5	T
2.5insA	insertion	2.5	A	-0.303471	-0.0980837
2.5insC	insertion	2.5	C	0.28756	0.119168
2.5insG	insertion	2.5	G
2.5insT	insertion	2.5	T	0.0540655	0.115163
3.5insA	insertion	3.5	A	-0.303471	-0.0980837
3.5insC	insertion	3.5	C	0.340285	0.156902
3.5insG	insertion	3.5	G
3.5insT	insertion	3.5	T	0.00168524	-0.0811006
4.5insA	insertion	4.5	A	-0.303471	-0.0980837
4.5insC	insertion	4.5	C	0.203849	-0.0693484
4.5insG	insertion	4.5	G	-0.159271	-0.021323
4.5insT	insertion	4.5	T	0.0437422	0.0638748
5.5insA	insertion	5.5	A	0.473647	0.144351
5.5insC	insertion	5.5	C	0.391708	0.106754
5.5insG	insertion	5.5	G	-0.159271	-0.021323
5.5insT	insertion	5.5	T	0.272922	0.104508
6.5insA	insertion	6.5	A	0.473647	0.144351
6.5insC	insertion	6.5	C	-0.10943	-0.0315623
6.5insG	insertion	6.5	G	-0.0542886	-0.00149549
6.5insT	insertion	6.5	T	-0.0239339	-0.119314
7.5insA	insertion	7.5	A	-0.219348	0.433169
7.5insC	insertion	7.5	C	-0.10943	-0.0315623
7.5insG	insertion	7.5	G	0.0401933	0.0521421
7.5insT	insertion	7.5	T	0.239187	-0.0104588
8.5insA	insertion	8.5	A	-0.524678	0.141075
8.5insC	insertion	8.5	C	-0.10943	-0.0315623
8.5insG	insertion	8.5	G	0.0639732	-0.05016
8.5insT	insertion	8.5	T	-0.202271	0.00512239
9.5insA	insertion	9.5	A	-0.042796	0.000402874
9.5insC	insertion	9.5	C	-0.10943	-0.0315623
9.5insG	insertion	9.5	G	0.115469	0.152033
9.5insT	insertion	9.5	T	0.101086	-0.0467909
10.5insA	insertion	10.5	A	0.102978	0.251886
10.5insC	insertion	10.5	C	0.104119	-0.0576134
10.5insG	insertion	10.5	G	-0.128986	-0.115034
10.5insT	insertion	10.5	T	0.101086	-0.0467909
11.5insA	insertion	11.5	A	0.433187	0.0536654
11.5insC	insertion	11.5	C	0.205764	0.101294
11.5insG	insertion	11.5	G	0.502792	0.0631814
11.5insT	insertion	11.5	T	0.101086	-0.0467909
12.5insA	insertion	12.5	A	-0.178592	0.000839604
12.5insC	insertion	12.5	C	0.205764	0.101294
12.5insG	insertion	12.5	G	-0.0639	0.0299307
12.5insT	insertion	12.5	T	0.0307475	0.072847
13.5insA	insertion	13.5	A	-0.147265	-0.0163515
13.5insC	insertion	13.5	C	0.205764	0.101294
13.5insG	insertion	13.5	G	-0.202135	-0.0728801
13.5insT	insertion	13.5	T	-0.0650984	0.133748
14.5insA	insertion	14.5	A	-0.570422	-0.0251317
14.5insC	insertion	14.5	C	-0.174519	0.0216375
14.5insG	insertion	14.5	G	-0.633325	-0.071342
14.5insT	insertion	14.5	T	-0.0650984	0.133748
15.5insA	insertion	15.5	A	-0.891359	-0.43534
15.5insC	insertion	15.5	C	-0.174519	0.0216375
15.5insG	insertion	15.5	G	-1.13409	-0.321635
15.5insT	insertion	15.5	T	-0.558758	-0.0679859
16.5insA	insertion	16.5	A	-1.70871	-0.57038
16.5insC	insertion	16.5	C	-1.72554	-0.650082
16.5insG	insertion	16.5	G	-1.95784	-0.724748
16.5insT	insertion	16.5	T	-0.558758	-0.0679859
17.5insA	insertion	17.5	A	-1.70871	-0.57038
17.5insC	insertion	17.5	C	-1.05012	-0.964361
17.5insG	insertion	17.5	G	-2.1898	-1.40099
17.5insT	insertion	17.5	T	-1.64879	-0.426517
18.5insA	insertion	18.5	A	-0.614723	-0.146881
18.5insC	insertion	18.5	C	-2.08444	-2.19463
18.5insG	insertion	18.5	G	-2.41625	-2.19515
18.5insT	insertion	18.5	T	-1.64879	-0.426517
19.5insA	insertion	19.5	A	-0.614723	-0.146881
19.5insC	insertion	19.5	C	-1.64958	-2.22966
19.5insG	insertion	19.5	G	-2.73231	-2.13897
19.5insT	insertion	19.5	T	-0.436159	-0.304064
20.5insA	insertion	20.5	A	0.00346328	0.125686
20.5insC	insertion	20.5	C	-1.08207	-0.236803
20.5insG	insertion	20.5	G
20.5insT	insertion	20.5	T	-0.436159	-0.304064
21.5insA	insertion	21.5	A	0.00346328	0.125686
21.5insC	insertion	21.5	C	-0.641135	-0.0408149
21.5insG	insertion	21.5	G	-0.611798	-0.430619
21.5insT	insertion	21.5	T	0.0738173	0.116293
22.5insA	insertion	22.5	A	0.00346328	0.125686
22.5insC	insertion	22.5	C	-0.793759	0.104961
22.5insG	insertion	22.5	G	0.00344253	-0.00810986
22.5insT	insertion	22.5	T	-0.506801	0.194702
23.5insA	insertion	23.5	A	-0.501748	0.0862264
23.5insC	insertion	23.5	C	-0.391546	0.266183
23.5insG	insertion	23.5	G	0.00344253	-0.00810986
23.5insT	insertion	23.5	T		0.136915
24.5insA	insertion	24.5	A	-0.529444	-0.000789548
24.5insC	insertion	24.5	C	-0.206292	0.188019
24.5insG	insertion	24.5	G	0.00344253	-0.00810986
24.5insT	insertion	24.5	T	0.194411	0.0147418
25.5insA	insertion	25.5	A	-0.529444	-0.000789548
25.5insC	insertion	25.5	C	0.144488	0.110127
25.5insG	insertion	25.5	G	0.252736	-0.00119963
25.5insT	insertion	25.5	T	0.00521244	0.118937
26.5insA	insertion	26.5	A	-0.529444	-0.000789548
26.5insC	insertion	26.5	C	-0.0651064	0.169396
26.5insG	insertion	26.5	G	0.175218	0.0182709
26.5insT	insertion	26.5	T	-0.0687881	0.115395
27.5insA	insertion	27.5	A	0.18531	0.104179
27.5insC	insertion	27.5	C	0.143006	0.0923413
27.5insG	insertion	27.5	G	0.175218	0.0182709
27.5insT	insertion	27.5	T	0.464464	0.153722
28.5insA	insertion	28.5	A	0.0514296	0.186163
28.5insC	insertion	28.5	C	0.340285	0.121767
28.5insG	insertion	28.5	G	-0.116689	0.017459
28.5insT	insertion	28.5	T	0.464464	0.153722
29.5insA	insertion	29.5	A	-0.45965	0.145506
29.5insC	insertion	29.5	C	0.0847234	0.0506129
29.5insG	insertion	29.5	G	-0.0474694	0.0546911
29.5insT	insertion	29.5	T	0.464464	0.153722
30.5insA	insertion	30.5	A	-0.0279813	0.0984381
30.5insC	insertion	30.5	C	0.0847234	0.0506129
30.5insG	insertion	30.5	G	-0.156828	0.0420514
30.5insT	insertion	30.5	T	0.180262	-0.127901
31.5insA	insertion	31.5	A	-0.0279813	0.0984381
31.5insC	insertion	31.5	C	-0.442847	-0.120381
31.5insG	insertion	31.5	G	-0.207712	0.0944936
31.5insT	insertion	31.5	T	-0.329705	-0.00258484
32.5insA	insertion	32.5	A	0.137921	0.240062
32.5insC	insertion	32.5	C	-0.350915	0.14094
32.5insG	insertion	32.5	G	-0.330595	0.110222
32.5insT	insertion	32.5	T	-0.329705	-0.00258484
33.5insA	insertion	33.5	A	-0.374844	0.0182678
33.5insC	insertion	33.5	C	0.0474049	-0.00785617
33.5insG	insertion	33.5	G	-0.945931	0.0821893
33.5insT	insertion	33.5	T	-0.329705	-0.00258484
34.5insA	insertion	34.5	A	-0.915558	0.00322286
34.5insC	insertion	34.5	C	0.0637329	0.215365
34.5insG	insertion	34.5	G	-0.673852	0.0708971
34.5insT	insertion	34.5	T	-0.329705	-0.00258484
35.5insA	insertion	35.5	A	-0.456587	-0.174027
35.5insC	insertion	35.5	C	0.0637329	0.215365
35.5insG	insertion	35.5	G	-0.437485	0.174215
35.5insT	insertion	35.5	T
36.5insA	insertion	36.5	A	-0.456587	-0.174027
36.5insC	insertion	36.5	C	0.358923	0.183674
36.5insG	insertion	36.5	G	-0.252276	0.305694
36.5insT	insertion	36.5	T	-0.449274	0.373918
37.5insA	insertion	37.5	A	0.246297	-0.0299511
37.5insC	insertion	37.5	C	0.541687	0.0422604
37.5insG	insertion	37.5	G	-0.132346	0.407953
37.5insT	insertion	37.5	T	-0.449274	0.373918
38.5insA	insertion	38.5	A	-0.0542886	0.392517
38.5insC	insertion	38.5	C	0.965328	0.500002
38.5insG	insertion	38.5	G	0.280688	0.108346
38.5insT	insertion	38.5	T	-0.449274	0.373918
39.5insA	insertion	39.5	A	-0.0669892	0.150493
39.5insC	insertion	39.5	C	0.28718	0.282408
39.5insG	insertion	39.5	G	0.288955	0.249048
39.5insT	insertion	39.5	T	-0.449274	0.373918
40.5insA	insertion	40.5	A	-0.0222549	0.238414
40.5insC	insertion	40.5	C	0.721029	0.28824
40.5insG	insertion	40.5	G	0.288955	0.249048
40.5insT	insertion	40.5	T	0.416636	0.304843
41.5insA	insertion	41.5	A	-0.212113	0.312875
41.5insC	insertion	41.5	C	0.317103	0.101894
41.5insG	insertion	41.5	G	0.288955	0.249048
41.5insT	insertion	41.5	T	0.585715	0.238322
42.5insA	insertion	42.5	A	-0.212113	0.312875
42.5insC	insertion	42.5	C	-0.0563303	0.446393
42.5insG	insertion	42.5	G	0.466144	0.332376
42.5insT	insertion	42.5	T	-0.0806617	0.196768
43.5insA	insertion	43.5	A	-0.183798	0.0481864
43.5insC	insertion	43.5	C	-0.059743	0.182142
43.5insG	insertion	43.5	G	0.466144	0.332376
43.5insT	insertion	43.5	T	-0.0906818	-0.170372
44.5insA	insertion	44.5	A	-0.183798	0.0481864
44.5insC	insertion	44.5	C
44.5insG	insertion	44.5	G		-0.330678
44.5insT	insertion	44.5	T	0.223994	0.344568
45.5insA	insertion	45.5	A	0.298022	0.133171
45.5insC	insertion	45.5	C	-0.20097	-0.0515065
45.5insG	insertion	45.5	G		-0.330678
45.5insT	insertion	45.5	T	0.181273	-0.0728801
1delG	deletion	1	X	0.215005	-0.0292164
2delC	deletion	2	X
3delA	deletion	3	X	0.153604	-0.0377991
4delA	deletion	4	X	0.153604	-0.0377991
5delG	deletion	5	X	-0.109858	-0.128022
6delA	deletion	6	X	-0.140176	0.404167
7delC	deletion	7	X	0.0822166	-0.0899536
8delC	deletion	8	X	0.0822166	-0.0899536
9delC	deletion	9	X	0.0822166	-0.0899536
10delT	deletion	10	X	0.0340039	-0.0322381
11delT	deletion	11	X	0.0340039	-0.0322381
12delC	deletion	12	X	0.0208058	-0.131774
13delC	deletion	13	X	0.0208058	-0.131774
14delT	deletion	14	X	-0.128938	-0.0152926
15delC	deletion	15	X	-0.486364	-0.229114
16delT	deletion	16	X	-1.57243	-0.880235
17delA	deletion	17	X	-1.35048	-0.843622
18delT	deletion	18	X	-2.05483	-2.38775
19delA	deletion	19	X	-1.6702	-1.14327
20delT	deletion	20	X	-0.562303	-0.276649
21delA	deletion	21	X	-0.980978	-0.400311
22delA	deletion	22	X	-0.980978	-0.400311
23delG	deletion	23	X	-0.0614086	-0.179795
24delG	deletion	24	X	-0.0614086	-0.179795
25delA	deletion	25	X	0.0615783	-0.11232
26delA	deletion	26	X	0.0615783	-0.11232
27delG	deletion	27	X	-0.00731957	-0.0605902
28delT	deletion	28	X	-0.0226985	-0.0783067
29delT	deletion	29	X	-0.0226985	-0.0783067
30delC	deletion	30	X	0.0540686	-0.0550942
31delA	deletion	31	X	-0.310683	-0.0545886
32delT	deletion	32	X	-0.0784663	-0.00744022
33delT	deletion	33	X	-0.0784663	-0.00744022
34delT	deletion	34	X	-0.0784663	-0.00744022
35delC	deletion	35	X	-0.367017	-0.101315
36delA	deletion	36	X	-0.136727	-0.115514
37delT	deletion	37	X	0.179599	-0.034745
38delT	deletion	38	X	0.179599	-0.034745
39delT	deletion	39	X	0.179599	-0.034745
40delG	deletion	40	X	0.128488	-0.163548
41delG	deletion	41	X	0.128488	-0.163548
42delA	deletion	42	X	0.0213343	-0.11462
43delG	deletion	43	X	-0.159064	-0.119423
44delA	deletion	44	X	-0.249712	-0.153689
45delG	deletion	45	X	0.334497	-0.0617396
46delG	deletion	46	X	0.334497	-0.0617396
1G>A	substitution	1	A	0.370497	-0.0897539
1G>C	substitution	1	C	0.202514	0.0642836
1G>T	substitution	1	T	0.106536	-0.0576822
2C>A	substitution	2	A	0.0189535	-0.034499
2C>G	substitution	2	G
2C>T	substitution	2	T	-0.267859	-0.0979721
3A>C	substitution	3	C	0.0283181	-0.0310581
3A>G	substitution	3	G
3A>T	substitution	3	T	-0.0943232	0.0401654
4A>C	substitution	4	C	0.158065	-0.0553653
4A>G	substitution	4	G	0.0213343	0.0361692
4A>T	substitution	4	T	-0.0462134	0.0146575
5G>A	substitution	5	A	-0.45639	-0.0239367
5G>C	substitution	5	C	-0.0761889	0.0140307
5G>T	substitution	5	T	-0.00989445	-0.0523513
6A>C	substitution	6	C	-0.114073	-0.0242453
6A>G	substitution	6	G	0.0543686	-0.00305435
6A>T	substitution	6	T	-0.104197	-0.0121532
7C>A	substitution	7	A	-0.129153	-0.00132686
7C>G	substitution	7	G	-0.132211	-0.0463927
7C>T	substitution	7	T	-0.0916513	0.0650694
8C>A	substitution	8	A	-0.115856	0.0555944
8C>G	substitution	8	G	-0.139177	0.0339611
8C>T	substitution	8	T	-0.0393413	-0.0227481
9C>A	substitution	9	A	-0.0563303	0.0793314
9C>G	substitution	9	G	-0.115856	-0.0173319
9C>T	substitution	9	T	0.136531	0.0134436
10T>A	substitution	10	A	0.0280938	0.0112233
10T>C	substitution	10	C	0.128867	-0.0824035
10T>G	substitution	10	G
11T>A	substitution	11	A	0.115469	-0.02377
11T>C	substitution	11	C	0.0746952	-0.0197688
11T>G	substitution	11	G	-0.163353	-0.0360934
12C>A	substitution	12	A	-0.0430883	0.00464325
12C>G	substitution	12	G	-0.0908145	0.0327301
12C>T	substitution	12	T	0.132125	-0.0177872
13C>A	substitution	13	A	-0.120706	-0.0289111
13C>G	substitution	13	G	0.0488555	-0.087987
13C>T	substitution	13	T	-0.287668	-0.000725874
14T>A	substitution	14	A	-0.335927	-0.0301592
14T>C	substitution	14	C	-0.113676	0.0546096
14T>G	substitution	14	G	-0.307945	0.00112046
15C>A	substitution	15	A	-0.198771	-0.0413394
15C>G	substitution	15	G	-0.653751	-0.140331
15C>T	substitution	15	T	-0.473189	-0.195084
16T>A	substitution	16	A	-1.07619	-0.396526
16T>C	substitution	16	C	-1.35296	-0.37244
16T>G	substitution	16	G	-1.20276	-0.428294
17A>C	substitution	17	C	-1.77414	-0.955129
17A>G	substitution	17	G	-2.18779	-1.57046
17A>T	substitution	17	T	-0.622945	-0.199532
18T>A	substitution	18	A	-1.45258	-1.09931
18T>C	substitution	18	C	-1.17874	-0.43801
18T>G	substitution	18	G	-1.45776	-1.08315
19A>C	substitution	19	C	-1.37622	-2.57288
19A>G	substitution	19	G	-1.65375	-1.31515
19A>T	substitution	19	T	-0.379416	-0.0176639
20T>A	substitution	20	A	0.111784	0.0500094
20T>C	substitution	20	C	-1.83413	-1.1027
20T>G	substitution	20	G	-1.39351	-0.969924
21A>C	substitution	21	C	-1.43831	-0.439662
21A>G	substitution	21	G	-1.31194	-0.427586
21A>T	substitution	21	T	-0.940632	-0.447133
22A>C	substitution	22	C	-1.50052	-0.59981
22A>G	substitution	22	G	-0.885451	-0.316971
22A>T	substitution	22	T	-0.865691	-0.199667
23G>A	substitution	23	A	0.232791	-0.0237367
23G>C	substitution	23	C	-0.235438	-0.0537713
23G>T	substitution	23	T	-0.390716	-0.0515516
24G>A	substitution	24	A	-0.158925	0.0229245
24G>C	substitution	24	C	0.101478	0.0377639
24G>T	substitution	24	T	0.0404139	-0.0476696
25A>C	substitution	25	C	0.204427	-0.00864209
25A>G	substitution	25	G	-0.0136466	-0.0552582
25A>T	substitution	25	T	0.167373	-0.0405952
26A>C	substitution	26	C	0.0594367	-0.0376907
26A>G	substitution	26	G	0.0382665	0.0488167
26A>T	substitution	26	T	0.101158	-0.0136342
27G>A	substitution	27	A	-0.173125	-0.124634
27G>C	substitution	27	C	0.0072134	0.0374019
27G>T	substitution	27	T	-0.168324	-0.106047
28T>A	substitution	28	A	-0.0425544	-0.04315
28T>C	substitution	28	C	-0.0743263	-0.0636616
28T>G	substitution	28	G	-0.222502	-0.0837691
29T>A	substitution	29	A	-0.0516572	-0.000354326
29T>C	substitution	29	C	0.128069	-0.0575049
29T>G	substitution	29	G	0.00946021	0.00992686
30C>A	substitution	30	A	-0.0576476	-0.0338584
30C>G	substitution	30	G	-0.370865	-0.0492892
30C>T	substitution	30	T	-0.0277942	0.0323219
31A>C	substitution	31	C	-0.0704993	0.0588256
31A>G	substitution	31	G	-0.268708	-0.0324774
31A>T	substitution	31	T	-0.191802	-0.0867523
32T>A	substitution	32	A	-0.0524566	-0.0122358
32T>C	substitution	32	C	0.0329132	-0.00193228
32T>G	substitution	32	G	-0.247118	-0.0304815
33T>A	substitution	33	A	-0.266528	-0.000886013
33T>C	substitution	33	C	-0.125892	-0.0295131
33T>G	substitution	33	G	-0.308921	-0.0930031
34T>A	substitution	34	A	-0.185302	0.0037652
34T>C	substitution	34	C	0.00521244	-0.0316544
34T>G	substitution	34	G	-0.284027	0.000249651
35C>A	substitution	35	A	-0.943108	-0.130898
35C>G	substitution	35	G	-0.759949	-0.0864235
35C>T	substitution	35	T	-0.00997825	0.0184602
36A>C	substitution	36	C	-0.0771759	-0.0268704
36A>G	substitution	36	G	-0.156129	0.0156566
36A>T	substitution	36	T	0.170908	-0.0161622
37T>A	substitution	37	A	-0.260739	-0.0901581
37T>C	substitution	37	C	0.124458	0.00424935
37T>G	substitution	37	G	-0.139177	-0.0308977
38T>A	substitution	38	A	-0.0821703	-0.00383847
38T>C	substitution	38	C	-0.18419	-0.0252907
38T>G	substitution	38	G	-0.0115537	0.0197151
39T>A	substitution	39	A	0.0871855	-0.00383847
39T>C	substitution	39	C	0.0161008	-0.0769441
39T>G	substitution	39	G	-0.138257	-0.0467443
40G>A	substitution	40	A	0.144615	0.0247672
40G>C	substitution	40	C	0.0822166	-0.120974
40G>T	substitution	40	T	0.0440845	0.0258839
41G>A	substitution	41	A	-0.0748207	-0.0452826
41G>C	substitution	41	C	-0.0614086	0.0190424
41G>T	substitution	41	T	0.302768	-0.245414
42A>C	substitution	42	C	-0.0949002	-0.377133
42A>G	substitution	42	G	0.366013	0.0970449
42A>T	substitution	42	T	-0.107196	0.0114713
43G>A	substitution	43	A	-0.0303313	0.0753214
43G>C	substitution	43	C	0.117408	0.00120498
43G>T	substitution	43	T	-0.219751	-0.120242
44A>C	substitution	44	C	0.022421	-0.121066
44A>G	substitution	44	G	0.416636	0.0893115
44A>T	substitution	44	T	-0.249956	0.231383
45G>A	substitution	45	A
45G>C	substitution	45	C	-0.732782	-0.0547328
45G>T	substitution	45	T	-0.130565	0.171601
46G>A	substitution	46	A	0.223994	0.0722864
46G>C	substitution	46	C	0.765857	0.265922
46G>T	substitution	46	T	0.257591	0.237055
