## Supplemental Data Set 2 for "Identification of plant enhancers and their constituent elements by STARR-seq in tobacco leaves"

### Sheet: Sheet 1
Supplemental Data Set 2. Enrichment scores for 35S core enhancer variants.
The enrichment of all possible single nucleotide insertions, substitutions and deletions of the 35S core enhancer was determined by the STARR-seq assay
variant	type	pos	var.nt	enrichment
1.5insA	insertion	1.5	A	-0.0728372
1.5insC	insertion	1.5	C	0.00622712
1.5insG	insertion	1.5	G	-0.0543056
1.5insT	insertion	1.5	T	-0.183662
2.5insA	insertion	2.5	A	-0.0366738
2.5insC	insertion	2.5	C	0.00903445
2.5insG	insertion	2.5	G	-0.0543056
2.5insT	insertion	2.5	T	-0.0484019
3.5insA	insertion	3.5	A	-0.0366738
3.5insC	insertion	3.5	C	-0.532878
3.5insG	insertion	3.5	G	0.136878
3.5insT	insertion	3.5	T	0.127667
4.5insA	insertion	4.5	A	0.062095
4.5insC	insertion	4.5	C	-0.0539892
4.5insG	insertion	4.5	G	0.0748012
4.5insT	insertion	4.5	T	0.127667
5.5insA	insertion	5.5	A	0.0591474
5.5insC	insertion	5.5	C	-0.0539892
5.5insG	insertion	5.5	G	-0.0149776
5.5insT	insertion	5.5	T	0.141199
6.5insA	insertion	6.5	A	-0.200514
6.5insC	insertion	6.5	C	-0.0153403
6.5insG	insertion	6.5	G	0.0296894
6.5insT	insertion	6.5	T	0.141199
7.5insA	insertion	7.5	A	-0.0804732
7.5insC	insertion	7.5	C	-0.0153403
7.5insG	insertion	7.5	G	-0.0427339
7.5insT	insertion	7.5	T	0.0426583
8.5insA	insertion	8.5	A	-0.0530479
8.5insC	insertion	8.5	C	-0.133549
8.5insG	insertion	8.5	G	-0.0499758
8.5insT	insertion	8.5	T	0.0426583
9.5insA	insertion	9.5	A	-0.143239
9.5insC	insertion	9.5	C	-0.133549
9.5insG	insertion	9.5	G	-0.116706
9.5insT	insertion	9.5	T	0.106724
10.5insA	insertion	10.5	A	-0.0861022
10.5insC	insertion	10.5	C	0.0810792
10.5insG	insertion	10.5	G	-0.23504
10.5insT	insertion	10.5	T	0.106724
11.5insA	insertion	11.5	A	-0.322388
11.5insC	insertion	11.5	C	-0.356
11.5insG	insertion	11.5	G	-0.23504
11.5insT	insertion	11.5	T	-0.415632
12.5insA	insertion	12.5	A	-0.344434
12.5insC	insertion	12.5	C	-0.356
12.5insG	insertion	12.5	G	-0.256157
12.5insT	insertion	12.5	T	-0.338592
13.5insA	insertion	13.5	A	-0.353113
13.5insC	insertion	13.5	C	-0.356
13.5insG	insertion	13.5	G	-0.270814
13.5insT	insertion	13.5	T	-0.225501
14.5insA	insertion	14.5	A	-0.372184
14.5insC	insertion	14.5	C	-0.27151
14.5insG	insertion	14.5	G	-0.270814
14.5insT	insertion	14.5	T	-0.754054
15.5insA	insertion	15.5	A	-0.372184
15.5insC	insertion	15.5	C	-0.442011
15.5insG	insertion	15.5	G	-0.404444
15.5insT	insertion	15.5	T	-0.264785
16.5insA	insertion	16.5	A	-0.384463
16.5insC	insertion	16.5	C	-0.442011
16.5insG	insertion	16.5	G	-0.477136
16.5insT	insertion	16.5	T	-0.234906
17.5insA	insertion	17.5	A	-0.384463
17.5insC	insertion	17.5	C	-0.358009
17.5insG	insertion	17.5	G	-0.403231
17.5insT	insertion	17.5	T	-0.437498
18.5insA	insertion	18.5	A	-0.404317
18.5insC	insertion	18.5	C	-0.337339
18.5insG	insertion	18.5	G	-0.403231
18.5insT	insertion	18.5	T	-0.303913
19.5insA	insertion	19.5	A	-0.154165
19.5insC	insertion	19.5	C	-0.213277
19.5insG	insertion	19.5	G	0.0354466
19.5insT	insertion	19.5	T	-0.303913
20.5insA	insertion	20.5	A	-0.594044
20.5insC	insertion	20.5	C	-0.0542179
20.5insG	insertion	20.5	G	0.0354466
20.5insT	insertion	20.5	T	-0.707677
21.5insA	insertion	21.5	A	-0.116568
21.5insC	insertion	21.5	C	-0.123264
21.5insG	insertion	21.5	G	0.0354466
21.5insT	insertion	21.5	T	-0.0643598
22.5insA	insertion	22.5	A	-0.17053
22.5insC	insertion	22.5	C	0.0806578
22.5insG	insertion	22.5	G	-0.0994055
22.5insT	insertion	22.5	T	-0.0643598
23.5insA	insertion	23.5	A	-0.059359
23.5insC	insertion	23.5	C	0.0806578
23.5insG	insertion	23.5	G	-0.45558
23.5insT	insertion	23.5	T
24.5insA	insertion	24.5	A	-0.041941
24.5insC	insertion	24.5	C	0.0806578
24.5insG	insertion	24.5	G	-0.0469148
24.5insT	insertion	24.5	T	0.0218702
25.5insA	insertion	25.5	A	0.0764427
25.5insC	insertion	25.5	C	0.0806578
25.5insG	insertion	25.5	G	0.0136772
25.5insT	insertion	25.5	T	-0.148339
26.5insA	insertion	26.5	A	0.0764427
26.5insC	insertion	26.5	C	-0.262154
26.5insG	insertion	26.5	G	-0.0210526
26.5insT	insertion	26.5	T	-0.000696979
27.5insA	insertion	27.5	A	0.0764427
27.5insC	insertion	27.5	C	-0.115428
27.5insG	insertion	27.5	G	-0.305189
27.5insT	insertion	27.5	T	-0.151878
28.5insA	insertion	28.5	A	0.0764427
28.5insC	insertion	28.5	C	-0.0774954
28.5insG	insertion	28.5	G	-0.116449
28.5insT	insertion	28.5	T	-0.151188
29.5insA	insertion	29.5	A	-0.189061
29.5insC	insertion	29.5	C	0.0486547
29.5insG	insertion	29.5	G	-0.116449
29.5insT	insertion	29.5	T	0.0330992
30.5insA	insertion	30.5	A	-0.189061
30.5insC	insertion	30.5	C	0.0843601
30.5insG	insertion	30.5	G	-0.105128
30.5insT	insertion	30.5	T	0.0786485
31.5insA	insertion	31.5	A	-0.00155592
31.5insC	insertion	31.5	C	-0.219939
31.5insG	insertion	31.5	G	-0.192695
31.5insT	insertion	31.5	T	0.0786485
32.5insA	insertion	32.5	A
32.5insC	insertion	32.5	C	-0.147537
32.5insG	insertion	32.5	G	-0.192695
32.5insT	insertion	32.5	T	0.0629943
33.5insA	insertion	33.5	A	-0.231851
33.5insC	insertion	33.5	C	-0.119965
33.5insG	insertion	33.5	G	-0.192695
33.5insT	insertion	33.5	T	-0.134959
34.5insA	insertion	34.5	A	-0.231851
34.5insC	insertion	34.5	C	0.056435
34.5insG	insertion	34.5	G	-0.0139231
34.5insT	insertion	34.5	T	-0.274474
35.5insA	insertion	35.5	A	-0.157898
35.5insC	insertion	35.5	C	0.056435
35.5insG	insertion	35.5	G	-0.0609574
35.5insT	insertion	35.5	T	-0.464419
36.5insA	insertion	36.5	A	-0.0663797
36.5insC	insertion	36.5	C	0.056435
36.5insG	insertion	36.5	G	0.0361923
36.5insT	insertion	36.5	T	-0.44774
37.5insA	insertion	37.5	A	-0.1046
37.5insC	insertion	37.5	C	0.056435
37.5insG	insertion	37.5	G	-0.149302
37.5insT	insertion	37.5	T	-0.241569
38.5insA	insertion	38.5	A	-0.13785
38.5insC	insertion	38.5	C	0.056435
38.5insG	insertion	38.5	G	-0.223581
38.5insT	insertion	38.5	T	-0.165207
39.5insA	insertion	39.5	A	-0.182191
39.5insC	insertion	39.5	C	0.056435
39.5insG	insertion	39.5	G	-0.0996352
39.5insT	insertion	39.5	T	-0.168354
40.5insA	insertion	40.5	A	-0.182191
40.5insC	insertion	40.5	C	-0.299906
40.5insG	insertion	40.5	G	-0.0720455
40.5insT	insertion	40.5	T	-0.17888
41.5insA	insertion	41.5	A	-0.155387
41.5insC	insertion	41.5	C	-0.299906
41.5insG	insertion	41.5	G	-0.202829
41.5insT	insertion	41.5	T	-0.199614
42.5insA	insertion	42.5	A	-0.619708
42.5insC	insertion	42.5	C	-0.299906
42.5insG	insertion	42.5	G	-0.584193
42.5insT	insertion	42.5	T	-0.164841
43.5insA	insertion	43.5	A	-0.0994022
43.5insC	insertion	43.5	C	-0.299906
43.5insG	insertion	43.5	G	-0.24605
43.5insT	insertion	43.5	T	-0.121734
44.5insA	insertion	44.5	A	-0.0994022
44.5insC	insertion	44.5	C	-0.282092
44.5insG	insertion	44.5	G	-0.0533597
44.5insT	insertion	44.5	T	-0.204315
45.5insA	insertion	45.5	A	-0.208443
45.5insC	insertion	45.5	C	-0.282092
45.5insG	insertion	45.5	G	-0.142109
45.5insT	insertion	45.5	T	0.0539144
46.5insA	insertion	46.5	A	-0.0527724
46.5insC	insertion	46.5	C	-0.0880135
46.5insG	insertion	46.5	G	-0.142109
46.5insT	insertion	46.5	T	-0.244249
47.5insA	insertion	47.5	A	-0.0527724
47.5insC	insertion	47.5	C	-0.174603
47.5insG	insertion	47.5	G	-0.0353513
47.5insT	insertion	47.5	T	-0.285721
48.5insA	insertion	48.5	A	-0.00333953
48.5insC	insertion	48.5	C	-0.0943264
48.5insG	insertion	48.5	G	-0.0353513
48.5insT	insertion	48.5	T	-0.0143253
49.5insA	insertion	49.5	A	-0.0871206
49.5insC	insertion	49.5	C	-0.132482
49.5insG	insertion	49.5	G	-0.0353513
49.5insT	insertion	49.5	T	-0.145587
50.5insA	insertion	50.5	A	-0.0871206
50.5insC	insertion	50.5	C	-0.0739257
50.5insG	insertion	50.5	G	-0.179967
50.5insT	insertion	50.5	T	-0.497082
51.5insA	insertion	51.5	A	-0.296751
51.5insC	insertion	51.5	C	-0.173138
51.5insG	insertion	51.5	G	-0.179967
51.5insT	insertion	51.5	T	-0.0847438
52.5insA	insertion	52.5	A	-0.397149
52.5insC	insertion	52.5	C	-0.173138
52.5insG	insertion	52.5	G	0.00210106
52.5insT	insertion	52.5	T	-0.301527
53.5insA	insertion	53.5	A	-0.397149
53.5insC	insertion	53.5	C	-0.295934
53.5insG	insertion	53.5	G	-0.237172
53.5insT	insertion	53.5	T	-0.133185
54.5insA	insertion	54.5	A	-0.189819
54.5insC	insertion	54.5	C	-0.118968
54.5insG	insertion	54.5	G	-0.354812
54.5insT	insertion	54.5	T	-0.133185
55.5insA	insertion	55.5	A	-0.180706
55.5insC	insertion	55.5	C	-0.118968
55.5insG	insertion	55.5	G	0.106372
55.5insT	insertion	55.5	T	-0.0875115
56.5insA	insertion	56.5	A	-0.131217
56.5insC	insertion	56.5	C	0.0930449
56.5insG	insertion	56.5	G	0.106372
56.5insT	insertion	56.5	T	-0.0736162
57.5insA	insertion	57.5	A	-0.156964
57.5insC	insertion	57.5	C	-0.827499
57.5insG	insertion	57.5	G	-0.222311
57.5insT	insertion	57.5	T	-0.0736162
58.5insA	insertion	58.5	A	-0.188084
58.5insC	insertion	58.5	C	-0.0368012
58.5insG	insertion	58.5	G	-0.222311
58.5insT	insertion	58.5	T	-0.242298
59.5insA	insertion	59.5	A	-0.269864
59.5insC	insertion	59.5	C	-0.349544
59.5insG	insertion	59.5	G	-0.222311
59.5insT	insertion	59.5	T	-0.114558
60.5insA	insertion	60.5	A	-0.269864
60.5insC	insertion	60.5	C	-0.202397
60.5insG	insertion	60.5	G	-0.260435
60.5insT	insertion	60.5	T	-0.310712
61.5insA	insertion	61.5	A	-0.269864
61.5insC	insertion	61.5	C	-0.246716
61.5insG	insertion	61.5	G	-0.011598
61.5insT	insertion	61.5	T	0.0564533
62.5insA	insertion	62.5	A	-0.269864
62.5insC	insertion	62.5	C	-0.0916344
62.5insG	insertion	62.5	G	-0.213859
62.5insT	insertion	62.5	T	-0.0172296
63.5insA	insertion	63.5	A	-0.269864
63.5insC	insertion	63.5	C	-0.396439
63.5insG	insertion	63.5	G	-0.0420621
63.5insT	insertion	63.5	T	-0.219602
64.5insA	insertion	64.5	A	-0.269864
64.5insC	insertion	64.5	C	-0.258511
64.5insG	insertion	64.5	G	-0.0974313
64.5insT	insertion	64.5	T	-0.0792574
65.5insA	insertion	65.5	A	-0.0757826
65.5insC	insertion	65.5	C	0.0075283
65.5insG	insertion	65.5	G	-0.0974313
65.5insT	insertion	65.5	T	-0.141228
66.5insA	insertion	66.5	A	-0.0757826
66.5insC	insertion	66.5	C	-0.35033
66.5insG	insertion	66.5	G	0.0387498
66.5insT	insertion	66.5	T	-0.15055
67.5insA	insertion	67.5	A	-0.0757826
67.5insC	insertion	67.5	C	0.00213033
67.5insG	insertion	67.5	G	-0.069211
67.5insT	insertion	67.5	T	-0.308704
68.5insA	insertion	68.5	A	-0.0159625
68.5insC	insertion	68.5	C	-0.239824
68.5insG	insertion	68.5	G	-0.069211
68.5insT	insertion	68.5	T	-0.104867
69.5insA	insertion	69.5	A	-0.0159625
69.5insC	insertion	69.5	C	-0.149951
69.5insG	insertion	69.5	G	-0.069384
69.5insT	insertion	69.5	T	0.0262195
70.5insA	insertion	70.5	A	-0.407514
70.5insC	insertion	70.5	C	-0.149951
70.5insG	insertion	70.5	G	0.0625784
70.5insT	insertion	70.5	T	-0.120353
71.5insA	insertion	71.5	A	-0.224664
71.5insC	insertion	71.5	C	-0.035253
71.5insG	insertion	71.5	G	0.0625784
71.5insT	insertion	71.5	T	0.193558
72.5insA	insertion	72.5	A	-0.0563536
72.5insC	insertion	72.5	C	-0.0565862
72.5insG	insertion	72.5	G	-0.174246
72.5insT	insertion	72.5	T	0.193558
73.5insA	insertion	73.5	A	-0.208438
73.5insC	insertion	73.5	C	-0.263065
73.5insG	insertion	73.5	G	-0.23221
73.5insT	insertion	73.5	T	0.193558
74.5insA	insertion	74.5	A	-0.0861515
74.5insC	insertion	74.5	C	-0.263065
74.5insG	insertion	74.5	G	-0.00291944
74.5insT	insertion	74.5	T	-0.0786029
75.5insA	insertion	75.5	A	-0.215946
75.5insC	insertion	75.5	C	-0.263065
75.5insG	insertion	75.5	G	-0.0469024
75.5insT	insertion	75.5	T	-0.161023
76.5insA	insertion	76.5	A	-0.215946
76.5insC	insertion	76.5	C	-0.063104
76.5insG	insertion	76.5	G	-0.116559
76.5insT	insertion	76.5	T	-0.143074
77.5insA	insertion	77.5	A	-0.215946
77.5insC	insertion	77.5	C	-0.214936
77.5insG	insertion	77.5	G	-0.252644
77.5insT	insertion	77.5	T	-0.335598
78.5insA	insertion	78.5	A	-0.280446
78.5insC	insertion	78.5	C	-0.214936
78.5insG	insertion	78.5	G	-0.341367
78.5insT	insertion	78.5	T	-0.298625
79.5insA	insertion	79.5	A	-0.133986
79.5insC	insertion	79.5	C	-0.214936
79.5insG	insertion	79.5	G	-0.293883
79.5insT	insertion	79.5	T	-0.356073
80.5insA	insertion	80.5	A	-0.133986
80.5insC	insertion	80.5	C	-0.223146
80.5insG	insertion	80.5	G	-0.28243
80.5insT	insertion	80.5	T	-0.306331
81.5insA	insertion	81.5	A	-0.457146
81.5insC	insertion	81.5	C	-0.223146
81.5insG	insertion	81.5	G
81.5insT	insertion	81.5	T	-0.0675091
82.5insA	insertion	82.5	A	-0.129227
82.5insC	insertion	82.5	C	-0.728584
82.5insG	insertion	82.5	G
82.5insT	insertion	82.5	T	0.122386
83.5insA	insertion	83.5	A	0.0673609
83.5insC	insertion	83.5	C	-0.0707675
83.5insG	insertion	83.5	G	-0.283078
83.5insT	insertion	83.5	T	0.122386
84.5insA	insertion	84.5	A	-0.265197
84.5insC	insertion	84.5	C	-0.0707675
84.5insG	insertion	84.5	G	0.0964892
84.5insT	insertion	84.5	T	0.0876274
85.5insA	insertion	85.5	A	-0.133847
85.5insC	insertion	85.5	C	0.00410489
85.5insG	insertion	85.5	G	-0.100633
85.5insT	insertion	85.5	T	0.0876274
86.5insA	insertion	86.5	A	0.011249
86.5insC	insertion	86.5	C	0.0864243
86.5insG	insertion	86.5	G	-0.0948714
86.5insT	insertion	86.5	T	0.0876274
87.5insA	insertion	87.5	A	-0.0773978
87.5insC	insertion	87.5	C	0.0864243
87.5insG	insertion	87.5	G	-0.0416993
87.5insT	insertion	87.5	T	0.0400296
88.5insA	insertion	88.5	A	-0.0773978
88.5insC	insertion	88.5	C	0.135918
88.5insG	insertion	88.5	G	0.0781145
88.5insT	insertion	88.5	T	0.000415077
89.5insA	insertion	89.5	A	-0.0773978
89.5insC	insertion	89.5	C	0.141648
89.5insG	insertion	89.5	G	-0.0267918
89.5insT	insertion	89.5	T	0.0186806
90.5insA	insertion	90.5	A	-0.0773978
90.5insC	insertion	90.5	C	-0.0154314
90.5insG	insertion	90.5	G	0.0117783
90.5insT	insertion	90.5	T	-0.094044
91.5insA	insertion	91.5	A	-0.246161
91.5insC	insertion	91.5	C	-0.0307414
91.5insG	insertion	91.5	G	0.0117783
91.5insT	insertion	91.5	T	-0.20434
92.5insA	insertion	92.5	A	-0.384968
92.5insC	insertion	92.5	C	-0.0307414
92.5insG	insertion	92.5	G	-0.265557
92.5insT	insertion	92.5	T	-0.238433
93.5insA	insertion	93.5	A	-0.384968
93.5insC	insertion	93.5	C	-0.195144
93.5insG	insertion	93.5	G	-0.288672
93.5insT	insertion	93.5	T	-0.149536
94.5insA	insertion	94.5	A	-0.384968
94.5insC	insertion	94.5	C	-0.361398
94.5insG	insertion	94.5	G	-0.172117
94.5insT	insertion	94.5	T	-0.269576
95.5insA	insertion	95.5	A	-0.234411
95.5insC	insertion	95.5	C	0.142478
95.5insG	insertion	95.5	G	-0.172117
95.5insT	insertion	95.5	T	-0.0456918
96.5insA	insertion	96.5	A	-0.120938
96.5insC	insertion	96.5	C	-0.266339
96.5insG	insertion	96.5	G	-0.00819012
96.5insT	insertion	96.5	T	-0.0456918
97.5insA	insertion	97.5	A	-0.36339
97.5insC	insertion	97.5	C	-0.343375
97.5insG	insertion	97.5	G	-0.00819012
97.5insT	insertion	97.5	T	-0.225906
98.5insA	insertion	98.5	A	-0.024859
98.5insC	insertion	98.5	C	0.0839194
98.5insG	insertion	98.5	G	-0.00819012
98.5insT	insertion	98.5	T	0.228983
99.5insA	insertion	99.5	A	-0.024859
99.5insC	insertion	99.5	C	0.0351978
99.5insG	insertion	99.5	G	-0.263577
99.5insT	insertion	99.5	T	-0.0746649
100.5insA	insertion	100.5	A	-0.197055
100.5insC	insertion	100.5	C	-0.128776
100.5insG	insertion	100.5	G	-0.0254909
100.5insT	insertion	100.5	T	-0.0746649
101.5insA	insertion	101.5	A	0.00473535
101.5insC	insertion	101.5	C	0.0889461
101.5insG	insertion	101.5	G	0.0288305
101.5insT	insertion	101.5	T	-0.0746649
102.5insA	insertion	102.5	A	-0.0479524
102.5insC	insertion	102.5	C	0.0540412
102.5insG	insertion	102.5	G	0.0288305
102.5insT	insertion	102.5	T	-0.0260924
103.5insA	insertion	103.5	A	-0.0479524
103.5insC	insertion	103.5	C	0.0446863
103.5insG	insertion	103.5	G	-0.123566
103.5insT	insertion	103.5	T	0.0327355
104.5insA	insertion	104.5	A	-0.0473832
104.5insC	insertion	104.5	C	-0.0454865
104.5insG	insertion	104.5	G	-0.0791196
104.5insT	insertion	104.5	T	0.0327355
105.5insA	insertion	105.5	A	0.350673
105.5insC	insertion	105.5	C	-0.0952267
105.5insG	insertion	105.5	G	-0.0791196
105.5insT	insertion	105.5	T	-0.175538
106.5insA	insertion	106.5	A	0.194134
106.5insC	insertion	106.5	C	0.0441739
106.5insG	insertion	106.5	G	-0.114041
106.5insT	insertion	106.5	T	-0.175538
107.5insA	insertion	107.5	A	-0.191221
107.5insC	insertion	107.5	C	0.0015733
107.5insG	insertion	107.5	G	-0.114041
107.5insT	insertion	107.5	T	-0.124062
108.5insA	insertion	108.5	A	-0.191221
108.5insC	insertion	108.5	C	-0.157718
108.5insG	insertion	108.5	G	-0.090406
108.5insT	insertion	108.5	T	0.0285164
109.5insA	insertion	109.5	A	-0.025622
109.5insC	insertion	109.5	C	-0.157718
109.5insG	insertion	109.5	G	-0.0443663
109.5insT	insertion	109.5	T	-0.11592
110.5insA	insertion	110.5	A	-0.025622
110.5insC	insertion	110.5	C	-0.0123113
110.5insG	insertion	110.5	G	-0.119504
110.5insT	insertion	110.5	T	-0.097024
111.5insA	insertion	111.5	A	0.0355536
111.5insC	insertion	111.5	C	0.0296609
111.5insG	insertion	111.5	G	-0.137001
111.5insT	insertion	111.5	T	-0.097024
112.5insA	insertion	112.5	A	0.0523682
112.5insC	insertion	112.5	C	0.0296609
112.5insG	insertion	112.5	G	0.0762997
112.5insT	insertion	112.5	T	-0.0474162
113.5insA	insertion	113.5	A	0.0543392
113.5insC	insertion	113.5	C	-0.0482469
113.5insG	insertion	113.5	G	-0.0317083
113.5insT	insertion	113.5	T	-0.0474162
114.5insA	insertion	114.5	A	-0.0804462
114.5insC	insertion	114.5	C	-0.0482469
114.5insG	insertion	114.5	G	-0.0503675
114.5insT	insertion	114.5	T	0.0483983
115.5insA	insertion	115.5	A	-0.124952
115.5insC	insertion	115.5	C	-0.0482469
115.5insG	insertion	115.5	G	-0.199842
115.5insT	insertion	115.5	T	-0.0597802
116.5insA	insertion	116.5	A	-0.124952
116.5insC	insertion	116.5	C	-0.187298
116.5insG	insertion	116.5	G	-0.0602209
116.5insT	insertion	116.5	T	0.340676
117.5insA	insertion	117.5	A	-0.067831
117.5insC	insertion	117.5	C	-0.187298
117.5insG	insertion	117.5	G	-0.00571825
117.5insT	insertion	117.5	T	-0.139553
118.5insA	insertion	118.5	A	-0.134985
118.5insC	insertion	118.5	C	-0.218904
118.5insG	insertion	118.5	G	-0.164922
118.5insT	insertion	118.5	T	-0.139553
119.5insA	insertion	119.5	A	-0.0882893
119.5insC	insertion	119.5	C	-0.0766994
119.5insG	insertion	119.5	G	-0.164922
119.5insT	insertion	119.5	T	-0.104559
120.5insA	insertion	120.5	A	-0.0882893
120.5insC	insertion	120.5	C	-0.339093
120.5insG	insertion	120.5	G	-0.219772
120.5insT	insertion	120.5	T	-0.168195
121.5insA	insertion	121.5	A	-0.742391
121.5insC	insertion	121.5	C	-0.339093
121.5insG	insertion	121.5	G	-0.412912
121.5insT	insertion	121.5	T	-0.810124
122.5insA	insertion	122.5	A	-0.638867
122.5insC	insertion	122.5	C	-0.413927
122.5insG	insertion	122.5	G	-0.412912
122.5insT	insertion	122.5	T	-0.473208
123.5insA	insertion	123.5	A	-0.506846
123.5insC	insertion	123.5	C	-0.455276
123.5insG	insertion	123.5	G	-0.48613
123.5insT	insertion	123.5	T	-0.473208
124.5insA	insertion	124.5	A	-0.506846
124.5insC	insertion	124.5	C	-0.580989
124.5insG	insertion	124.5	G	-0.387704
124.5insT	insertion	124.5	T	-0.575873
125.5insA	insertion	125.5	A	-0.506846
125.5insC	insertion	125.5	C	-0.35876
125.5insG	insertion	125.5	G	-0.475785
125.5insT	insertion	125.5	T	-0.488639
126.5insA	insertion	126.5	A	-0.457797
126.5insC	insertion	126.5	C	-0.356395
126.5insG	insertion	126.5	G	-0.475785
126.5insT	insertion	126.5	T	-0.608366
127.5insA	insertion	127.5	A	-0.487316
127.5insC	insertion	127.5	C	-0.480494
127.5insG	insertion	127.5	G	-0.475785
127.5insT	insertion	127.5	T	-0.545092
128.5insA	insertion	128.5	A	-0.469164
128.5insC	insertion	128.5	C	-0.575181
128.5insG	insertion	128.5	G	-0.475785
128.5insT	insertion	128.5	T	-0.428529
129.5insA	insertion	129.5	A	-0.469164
129.5insC	insertion	129.5	C	-0.583593
129.5insG	insertion	129.5	G	-0.553953
129.5insT	insertion	129.5	T	-0.565957
130.5insA	insertion	130.5	A	-0.66105
130.5insC	insertion	130.5	C	-0.624089
130.5insG	insertion	130.5	G	-0.706236
130.5insT	insertion	130.5	T	-0.565957
131.5insA	insertion	131.5	A	-0.249561
131.5insC	insertion	131.5	C	-0.81108
131.5insG	insertion	131.5	G	-0.706236
131.5insT	insertion	131.5	T	-0.957985
132.5insA	insertion	132.5	A	-0.249561
132.5insC	insertion	132.5	C	-0.0590092
132.5insG	insertion	132.5	G	-0.0708945
132.5insT	insertion	132.5	T	-0.345964
133.5insA	insertion	133.5	A	-0.196441
133.5insC	insertion	133.5	C	-0.0590092
133.5insG	insertion	133.5	G	-0.0569255
133.5insT	insertion	133.5	T	-0.240843
134.5insA	insertion	134.5	A	-0.0457576
134.5insC	insertion	134.5	C	-0.159758
134.5insG	insertion	134.5	G	-0.0569255
134.5insT	insertion	134.5	T	-0.256417
135.5insA	insertion	135.5	A	0.0600163
135.5insC	insertion	135.5	C	-0.159758
135.5insG	insertion	135.5	G	-0.190647
135.5insT	insertion	135.5	T	-0.075027
136.5insA	insertion	136.5	A	0.0600163
136.5insC	insertion	136.5	C	-0.0534567
136.5insG	insertion	136.5	G	-0.108374
136.5insT	insertion	136.5	T	-0.0576834
137.5insA	insertion	137.5	A	-0.0735083
137.5insC	insertion	137.5	C	-0.0534567
137.5insG	insertion	137.5	G	0.041771
137.5insT	insertion	137.5	T	-0.0755846
138.5insA	insertion	138.5	A	-0.0735083
138.5insC	insertion	138.5	C	-0.0419684
138.5insG	insertion	138.5	G	-0.191903
138.5insT	insertion	138.5	T	-0.0382011
139.5insA	insertion	139.5	A	-0.0735083
139.5insC	insertion	139.5	C	0.173217
139.5insG	insertion	139.5	G	-0.05989
139.5insT	insertion	139.5	T	-0.21302
140.5insA	insertion	140.5	A	-0.0735576
140.5insC	insertion	140.5	C	-0.0200278
140.5insG	insertion	140.5	G	-0.124815
140.5insT	insertion	140.5	T	-0.21302
141.5insA	insertion	141.5	A	0.0242926
141.5insC	insertion	141.5	C	-0.0200278
141.5insG	insertion	141.5	G	0.0193421
141.5insT	insertion	141.5	T	0.0282041
142.5insA	insertion	142.5	A	-0.103347
142.5insC	insertion	142.5	C	-0.0200278
142.5insG	insertion	142.5	G	-0.0660496
142.5insT	insertion	142.5	T	-0.0425701
143.5insA	insertion	143.5	A	-0.195846
143.5insC	insertion	143.5	C	-0.0200278
143.5insG	insertion	143.5	G	-0.0739549
143.5insT	insertion	143.5	T	-0.150742
144.5insA	insertion	144.5	A	-0.195846
144.5insC	insertion	144.5	C	0.0224623
144.5insG	insertion	144.5	G	-0.0697861
144.5insT	insertion	144.5	T	-0.0547029
145.5insA	insertion	145.5	A	0.0393852
145.5insC	insertion	145.5	C	0.0224623
145.5insG	insertion	145.5	G	-0.000930449
145.5insT	insertion	145.5	T	-0.0211573
146.5insA	insertion	146.5	A	-0.015144
146.5insC	insertion	146.5	C	-0.010082
146.5insG	insertion	146.5	G	-0.0181098
146.5insT	insertion	146.5	T	-0.0211573
147.5insA	insertion	147.5	A	-0.015144
147.5insC	insertion	147.5	C	0.119402
147.5insG	insertion	147.5	G	0.0716873
147.5insT	insertion	147.5	T	0.043526
148.5insA	insertion	148.5	A	0.0631814
148.5insC	insertion	148.5	C	0.0959599
148.5insG	insertion	148.5	G	0.112456
148.5insT	insertion	148.5	T	0.043526
149.5insA	insertion	149.5	A	0.02892
149.5insC	insertion	149.5	C	0.0959599
149.5insG	insertion	149.5	G	0.0676248
149.5insT	insertion	149.5	T	0.130133
150.5insA	insertion	150.5	A	-0.0806375
150.5insC	insertion	150.5	C	0.0959599
150.5insG	insertion	150.5	G	-0.128467
150.5insT	insertion	150.5	T	0.0114042
151.5insA	insertion	151.5	A	-0.0904841
151.5insC	insertion	151.5	C	-0.112743
151.5insG	insertion	151.5	G	-0.0986077
151.5insT	insertion	151.5	T	0.0114042
152.5insA	insertion	152.5	A	0.0279689
152.5insC	insertion	152.5	C	-0.0354722
152.5insG	insertion	152.5	G	0.0492207
152.5insT	insertion	152.5	T	0.0114042
1delA	deletion	1	X	0.0230121
2delG	deletion	2	X	0.0867603
3delA	deletion	3	X	-0.0116587
4delT	deletion	4	X	-0.0397366
5delC	deletion	5	X	0.0629416
6delT	deletion	6	X	-0.0281956
7delC	deletion	7	X	0.128687
8delT	deletion	8	X	-0.049981
9delC	deletion	9	X	0.0306336
10delT	deletion	10	X	-0.0422263
11delG	deletion	11	X	-0.307048
12delC	deletion	12	X	-0.66205
13delC	deletion	13	X	-0.66205
14delG	deletion	14	X	-0.267011
15delA	deletion	15	X	-0.408145
16delC	deletion	16	X	-0.40784
17delA	deletion	17	X	-0.306675
18delG	deletion	18	X	-0.159711
19delT	deletion	19	X	-0.424151
20delG	deletion	20	X	-0.312646
21delG	deletion	21	X	-0.312646
22delT	deletion	22	X	-0.205831
23delC	deletion	23	X	-0.0810375
24delC	deletion	24	X	-0.0810375
25delC	deletion	25	X	-0.0810375
26delA	deletion	26	X	-0.0467547
27delA	deletion	27	X	-0.0467547
28delA	deletion	28	X	-0.0467547
29delG	deletion	29	X	0.120061
30delA	deletion	30	X	0.0421685
31delT	deletion	31	X	-0.0286032
32delG	deletion	32	X	0.0159224
33delG	deletion	33	X	0.0159224
34delA	deletion	34	X	0.104503
35delC	deletion	35	X	0.178447
36delC	deletion	36	X	0.178447
37delC	deletion	37	X	0.178447
38delC	deletion	38	X	0.178447
39delC	deletion	39	X	0.178447
40delA	deletion	40	X	0.0575229
41delC	deletion	41	X	0.133852
42delC	deletion	42	X	0.133852
43delC	deletion	43	X	0.133852
44delA	deletion	44	X	-0.213098
45delC	deletion	45	X	-0.343056
46delG	deletion	46	X	-0.156756
47delA	deletion	47	X	-0.154988
48delG	deletion	48	X	0.0188673
49delG	deletion	49	X	0.0188673
50delA	deletion	50	X	-0.0833828
51delG	deletion	51	X	-0.0801444
52delC	deletion	52	X	-0.154668
53delA	deletion	53	X	-0.0568311
54delT	deletion	54	X	-0.669191
55delC	deletion	55	X	-0.0319634
56delG	deletion	56	X	-0.0908221
57delT	deletion	57	X	-0.0572947
58delG	deletion	58	X	-0.0196136
59delG	deletion	59	X	-0.0196136
60delA	deletion	60	X	-0.00559969
61delA	deletion	61	X	-0.00559969
62delA	deletion	62	X	-0.00559969
63delA	deletion	63	X	-0.00559969
64delA	deletion	64	X	-0.00559969
65delG	deletion	65	X	-0.255798
66delA	deletion	66	X	-0.0401367
67delA	deletion	67	X	-0.0401367
68delG	deletion	68	X	-0.331101
69delA	deletion	69	X	-0.0702664
70delC	deletion	70	X	-0.202812
71delG	deletion	71	X	-0.105883
72delT	deletion	72	X	-0.137138
73delT	deletion	73	X	-0.137138
74delC	deletion	74	X	-0.159318
75delC	deletion	75	X	-0.159318
76delA	deletion	76	X	-0.158427
77delA	deletion	77	X	-0.158427
78delC	deletion	78	X	-0.103805
79delC	deletion	79	X	-0.103805
80delA	deletion	80	X	-0.106096
81delC	deletion	81	X	-0.0413409
82delG	deletion	82	X	-0.0938526
83delT	deletion	83	X	0.0268528
84delC	deletion	84	X	-0.246928
85delT	deletion	85	X	-0.017926
86delT	deletion	86	X	-0.017926
87delC	deletion	87	X	0.0235767
88delA	deletion	88	X	0.0160767
89delA	deletion	89	X	0.0160767
90delA	deletion	90	X	0.0160767
91delG	deletion	91	X	-0.0337207
92delC	deletion	92	X	-0.369922
93delA	deletion	93	X	-0.435602
94delA	deletion	94	X	-0.435602
95delG	deletion	95	X	-0.490023
96delT	deletion	96	X	-0.326182
97delG	deletion	97	X	-0.285135
98delG	deletion	98	X	-0.285135
99delA	deletion	99	X	-0.0660518
100delT	deletion	100	X	0.171042
101delT	deletion	101	X	0.171042
102delG	deletion	102	X	0.169014
103delA	deletion	103	X	0.072486
104delT	deletion	104	X	0.159311
105delG	deletion	105	X	0.0281731
106delT	deletion	106	X	-0.0518216
107delG	deletion	107	X	0.0266778
108delA	deletion	108	X	-0.112484
109delC	deletion	109	X	0.0564742
110delA	deletion	110	X	-7.74451e-05
111delT	deletion	111	X	0.00875457
112delC	deletion	112	X	0.0613688
113delT	deletion	113	X	-0.0483869
114delC	deletion	114	X	-0.0502692
115delC	deletion	115	X	-0.0502692
116delA	deletion	116	X	0.134223
117delC	deletion	117	X	-0.0746241
118delT	deletion	118	X	-0.0709311
119delG	deletion	119	X	-0.0280893
120delA	deletion	120	X	-0.209768
121delC	deletion	121	X	-0.874119
122delG	deletion	122	X	-1.2938
123delT	deletion	123	X	-1.31201
124delA	deletion	124	X	-1.38334
125delA	deletion	125	X	-1.38334
126delG	deletion	126	X	-1.09936
127delG	deletion	127	X	-1.09936
128delG	deletion	128	X	-1.09936
129delA	deletion	129	X	-1.29684
130delT	deletion	130	X	-1.02812
131delG	deletion	131	X	-0.842474
132delA	deletion	132	X	-1.0177
133delC	deletion	133	X	-0.347199
134delG	deletion	134	X	-0.24275
135delC	deletion	135	X	-0.156847
136delA	deletion	136	X	-0.158503
137delC	deletion	137	X	-0.140124
138delA	deletion	138	X	-0.00818419
139delA	deletion	139	X	-0.00818419
140delT	deletion	140	X	-0.0362029
141delC	deletion	141	X	-0.0618822
142delC	deletion	142	X	-0.0618822
143delC	deletion	143	X	-0.0618822
144delA	deletion	144	X	-0.197358
145delC	deletion	145	X	-0.00175859
146delT	deletion	146	X	-0.0333778
147delA	deletion	147	X	-0.0769905
148delT	deletion	148	X	-0.0279574
149delC	deletion	149	X	-0.128722
150delC	deletion	150	X	-0.128722
151delT	deletion	151	X	-0.119739
152delT	deletion	152	X	-0.119739
153delC	deletion	153	X	-0.104972
1A>C	substitution	1	C	-0.16919
1A>G	substitution	1	G	-0.178206
1A>T	substitution	1	T	-0.114787
2G>A	substitution	2	A	-0.181613
2G>C	substitution	2	C	-0.142324
2G>T	substitution	2	T	0.162156
3A>C	substitution	3	C	0.0622995
3A>G	substitution	3	G
3A>T	substitution	3	T
4T>A	substitution	4	A	0.0517439
4T>C	substitution	4	C	-0.379171
4T>G	substitution	4	G	0.0666651
5C>A	substitution	5	A	0.0104381
5C>G	substitution	5	G	-0.32484
5C>T	substitution	5	T	0.238809
6T>A	substitution	6	A	-0.393467
6T>C	substitution	6	C	-0.0375473
6T>G	substitution	6	G	0.122519
7C>A	substitution	7	A	-0.377634
7C>G	substitution	7	G	0.178808
7C>T	substitution	7	T	-5.64132e-05
8T>A	substitution	8	A	0.0368113
8T>C	substitution	8	C	-0.141124
8T>G	substitution	8	G	-0.19015
9C>A	substitution	9	A	-0.140186
9C>G	substitution	9	G	0.228305
9C>T	substitution	9	T	0.0453623
10T>A	substitution	10	A	-0.291268
10T>C	substitution	10	C	-0.090075
10T>G	substitution	10	G	-0.394009
11G>A	substitution	11	A	-0.0574858
11G>C	substitution	11	C	-0.296593
11G>T	substitution	11	T	-0.400714
12C>A	substitution	12	A	-0.388714
12C>G	substitution	12	G	-0.272786
12C>T	substitution	12	T	-0.402112
13C>A	substitution	13	A	-0.286592
13C>G	substitution	13	G	-0.352025
13C>T	substitution	13	T	-0.202991
14G>A	substitution	14	A	-0.330789
14G>C	substitution	14	C	-0.210564
14G>T	substitution	14	T	-0.355957
15A>C	substitution	15	C	-0.172571
15A>G	substitution	15	G	-0.38108
15A>T	substitution	15	T	-0.278156
16C>A	substitution	16	A
16C>G	substitution	16	G	-0.301024
16C>T	substitution	16	T	-0.39295
17A>C	substitution	17	C	-0.323799
17A>G	substitution	17	G	-0.160857
17A>T	substitution	17	T	-0.169294
18G>A	substitution	18	A	0.109077
18G>C	substitution	18	C	-0.373347
18G>T	substitution	18	T	-0.34837
19T>A	substitution	19	A	-0.370193
19T>C	substitution	19	C	-0.0811695
19T>G	substitution	19	G	-0.337722
20G>A	substitution	20	A	-0.199279
20G>C	substitution	20	C	-0.378714
20G>T	substitution	20	T	-0.285618
21G>A	substitution	21	A	-0.187625
21G>C	substitution	21	C	-0.323183
21G>T	substitution	21	T	-0.174025
22T>A	substitution	22	A	-0.158841
22T>C	substitution	22	C	-0.21599
22T>G	substitution	22	G	-0.151271
23C>A	substitution	23	A
23C>G	substitution	23	G	-0.502877
23C>T	substitution	23	T	-0.290456
24C>A	substitution	24	A	-0.00754896
24C>G	substitution	24	G	-0.223891
24C>T	substitution	24	T
25C>A	substitution	25	A	-0.280199
25C>G	substitution	25	G	-0.180924
25C>T	substitution	25	T	0.0420811
26A>C	substitution	26	C	-0.169115
26A>G	substitution	26	G	-0.452368
26A>T	substitution	26	T	-0.0108676
27A>C	substitution	27	C
27A>G	substitution	27	G	-0.206408
27A>T	substitution	27	T	0.00348873
28A>C	substitution	28	C	-0.010076
28A>G	substitution	28	G	-0.0464777
28A>T	substitution	28	T	0.00428656
29G>A	substitution	29	A	-0.130033
29G>C	substitution	29	C	-0.19434
29G>T	substitution	29	T	0.0243804
30A>C	substitution	30	C	0.0631258
30A>G	substitution	30	G	0.211834
30A>T	substitution	30	T	-0.192813
31T>A	substitution	31	A	-0.18231
31T>C	substitution	31	C	-0.0988819
31T>G	substitution	31	G	-0.204296
32G>A	substitution	32	A	-0.0553974
32G>C	substitution	32	C	-0.282943
32G>T	substitution	32	T	-0.382023
33G>A	substitution	33	A	-0.0604113
33G>C	substitution	33	C	-0.0429988
33G>T	substitution	33	T	-0.263476
34A>C	substitution	34	C	-0.0410928
34A>G	substitution	34	G	-0.025424
34A>T	substitution	34	T	0.00826173
35C>A	substitution	35	A	-0.03372
35C>G	substitution	35	G	-0.0686467
35C>T	substitution	35	T	-0.00555128
36C>A	substitution	36	A	-0.141962
36C>G	substitution	36	G	-0.117669
36C>T	substitution	36	T	-0.244339
37C>A	substitution	37	A	0.095895
37C>G	substitution	37	G	-0.00775026
37C>T	substitution	37	T	-0.0021401
38C>A	substitution	38	A	-0.11571
38C>G	substitution	38	G	-0.0481428
38C>T	substitution	38	T	-0.218235
39C>A	substitution	39	A	-0.177924
39C>G	substitution	39	G	-0.181543
39C>T	substitution	39	T	-0.355479
40A>C	substitution	40	C
40A>G	substitution	40	G	-0.252869
40A>T	substitution	40	T	-0.0485581
41C>A	substitution	41	A	-0.089422
41C>G	substitution	41	G	-0.179375
41C>T	substitution	41	T	-0.318593
42C>A	substitution	42	A	0.0374196
42C>G	substitution	42	G	-0.196664
42C>T	substitution	42	T	-0.016302
43C>A	substitution	43	A	-0.194205
43C>G	substitution	43	G	-0.129797
43C>T	substitution	43	T	-0.243812
44A>C	substitution	44	C	-0.0327545
44A>G	substitution	44	G	-0.0587457
44A>T	substitution	44	T	-0.131285
45C>A	substitution	45	A	-0.192297
45C>G	substitution	45	G	-0.0924396
45C>T	substitution	45	T	-0.196758
46G>A	substitution	46	A	-0.0279416
46G>C	substitution	46	C	-0.412694
46G>T	substitution	46	T	0.0225524
47A>C	substitution	47	C	0.0806026
47A>G	substitution	47	G	-0.0211537
47A>T	substitution	47	T	-0.0886154
48G>A	substitution	48	A	-0.0472318
48G>C	substitution	48	C	0.0272011
48G>T	substitution	48	T	0.0130629
49G>A	substitution	49	A	-0.0904962
49G>C	substitution	49	C	0.0588542
49G>T	substitution	49	T	-0.678957
50A>C	substitution	50	C	0.0988979
50A>G	substitution	50	G	-0.550856
50A>T	substitution	50	T	0.134787
51G>A	substitution	51	A	-0.214698
51G>C	substitution	51	C	-0.161466
51G>T	substitution	51	T	-0.0418738
52C>A	substitution	52	A	-0.130936
52C>G	substitution	52	G	0.123535
52C>T	substitution	52	T	-0.56073
53A>C	substitution	53	C	-0.0486551
53A>G	substitution	53	G	-0.163671
53A>T	substitution	53	T	-0.0118693
54T>A	substitution	54	A	-0.0682847
54T>C	substitution	54	C	0.0191279
54T>G	substitution	54	G	-0.0879597
55C>A	substitution	55	A	0.0587258
55C>G	substitution	55	G	0.0858928
55C>T	substitution	55	T	0.0245872
56G>A	substitution	56	A	-0.0664464
56G>C	substitution	56	C	-0.0613736
56G>T	substitution	56	T	0.0167715
57T>A	substitution	57	A	-0.744215
57T>C	substitution	57	C	-0.0612481
57T>G	substitution	57	G	-0.0520708
58G>A	substitution	58	A	-0.0423236
58G>C	substitution	58	C	-0.387231
58G>T	substitution	58	T	-0.089288
59G>A	substitution	59	A	-0.0747405
59G>C	substitution	59	C	-0.0840924
59G>T	substitution	59	T	-0.112081
60A>C	substitution	60	C	-0.419834
60A>G	substitution	60	G	-0.0412918
60A>T	substitution	60	T	-0.14041
61A>C	substitution	61	C	-0.161415
61A>G	substitution	61	G	-0.0356716
61A>T	substitution	61	T	-0.0606785
62A>C	substitution	62	C	-0.229537
62A>G	substitution	62	G	-0.0340612
62A>T	substitution	62	T	-0.0810501
63A>C	substitution	63	C	-0.156059
63A>G	substitution	63	G	-0.51152
63A>T	substitution	63	T	0.00438751
64A>C	substitution	64	C	0.146826
64A>G	substitution	64	G	-0.137368
64A>T	substitution	64	T	0.0705421
65G>A	substitution	65	A	-0.131689
65G>C	substitution	65	C	-0.304169
65G>T	substitution	65	T	0.110849
66A>C	substitution	66	C	-0.0755894
66A>G	substitution	66	G	0.122942
66A>T	substitution	66	T	-0.0646522
67A>C	substitution	67	C	0.0985881
67A>G	substitution	67	G	-0.0960331
67A>T	substitution	67	T	-0.514863
68G>A	substitution	68	A	0.130341
68G>C	substitution	68	C	-0.00765803
68G>T	substitution	68	T	-0.0461104
69A>C	substitution	69	C	-0.17094
69A>G	substitution	69	G	-0.0950269
69A>T	substitution	69	T	0.377409
70C>A	substitution	70	A	-0.555508
70C>G	substitution	70	G	-0.19031
70C>T	substitution	70	T	-0.0150093
71G>A	substitution	71	A	-0.0903175
71G>C	substitution	71	C	0.120905
71G>T	substitution	71	T	0.0850558
72T>A	substitution	72	A	-0.115538
72T>C	substitution	72	C	-0.41452
72T>G	substitution	72	G	-0.0671738
73T>A	substitution	73	A	-0.215891
73T>C	substitution	73	C	-0.257279
73T>G	substitution	73	G	-0.277568
74C>A	substitution	74	A	0.0340773
74C>G	substitution	74	G	-0.10501
74C>T	substitution	74	T	-0.0411676
75C>A	substitution	75	A	-0.158001
75C>G	substitution	75	G	0.0380115
75C>T	substitution	75	T	-0.0227704
76A>C	substitution	76	C	0.148144
76A>G	substitution	76	G	-0.23188
76A>T	substitution	76	T	-0.051242
77A>C	substitution	77	C	-0.0696339
77A>G	substitution	77	G	0.13238
77A>T	substitution	77	T	-0.0886714
78C>A	substitution	78	A	0.00347575
78C>G	substitution	78	G	-0.0656054
78C>T	substitution	78	T	-0.30763
79C>A	substitution	79	A	0.00346339
79C>G	substitution	79	G	0.0262168
79C>T	substitution	79	T	-0.19548
80A>C	substitution	80	C	-0.104259
80A>G	substitution	80	G	0.00588491
80A>T	substitution	80	T	-0.533816
81C>A	substitution	81	A	-0.270368
81C>G	substitution	81	G	-0.137001
81C>T	substitution	81	T	-0.23975
82G>A	substitution	82	A	-0.138164
82G>C	substitution	82	C
82G>T	substitution	82	T	0.0621573
83T>A	substitution	83	A	-0.385444
83T>C	substitution	83	C	-0.122764
83T>G	substitution	83	G	0.210956
84C>A	substitution	84	A	0.0633209
84C>G	substitution	84	G	-0.383861
84C>T	substitution	84	T	-0.224965
85T>A	substitution	85	A	-0.193581
85T>C	substitution	85	C	0.0690219
85T>G	substitution	85	G	-0.775268
86T>A	substitution	86	A	0.0110058
86T>C	substitution	86	C	-0.210063
86T>G	substitution	86	G	0.0968879
87C>A	substitution	87	A	0.130399
87C>G	substitution	87	G	-0.295872
87C>T	substitution	87	T	0.174882
88A>C	substitution	88	C	-0.0403032
88A>G	substitution	88	G	0.170952
88A>T	substitution	88	T	0.00362151
89A>C	substitution	89	C	0.00102583
89A>G	substitution	89	G	0.124033
89A>T	substitution	89	T	0.117132
90A>C	substitution	90	C	-0.190011
90A>G	substitution	90	G	0.0335127
90A>T	substitution	90	T	0.12927
91G>A	substitution	91	A	0.0114577
91G>C	substitution	91	C	-0.269096
91G>T	substitution	91	T	0.157467
92C>A	substitution	92	A	-0.371598
92C>G	substitution	92	G	-0.150699
92C>T	substitution	92	T	-0.510164
93A>C	substitution	93	C	-0.101583
93A>G	substitution	93	G	-0.450756
93A>T	substitution	93	T	-0.143992
94A>C	substitution	94	C	-0.572366
94A>G	substitution	94	G	-0.300622
94A>T	substitution	94	T	-0.384745
95G>A	substitution	95	A	-0.405164
95G>C	substitution	95	C	-0.256222
95G>T	substitution	95	T	-0.222455
96T>A	substitution	96	A	-0.267474
96T>C	substitution	96	C	-0.549443
96T>G	substitution	96	G	-0.378768
97G>A	substitution	97	A	-0.167345
97G>C	substitution	97	C	-0.158724
97G>T	substitution	97	T	-0.0990415
98G>A	substitution	98	A	-0.445885
98G>C	substitution	98	C	-0.407705
98G>T	substitution	98	T	-0.175848
99A>C	substitution	99	C	0.114625
99A>G	substitution	99	G
99A>T	substitution	99	T	0.00320968
100T>A	substitution	100	A	-0.0716385
100T>C	substitution	100	C	-0.00544342
100T>G	substitution	100	G	-0.0323029
101T>A	substitution	101	A	0.019265
101T>C	substitution	101	C	0.118448
101T>G	substitution	101	G	0.393936
102G>A	substitution	102	A	-0.217587
102G>C	substitution	102	C	0.156012
102G>T	substitution	102	T	0.0807765
103A>C	substitution	103	C	-0.0393856
103A>G	substitution	103	G	0.0804215
103A>T	substitution	103	T	0.0710152
104T>A	substitution	104	A	-0.0158939
104T>C	substitution	104	C	-0.472839
104T>G	substitution	104	G	0.0375924
105G>A	substitution	105	A	0.0475913
105G>C	substitution	105	C	-0.0238782
105G>T	substitution	105	T	-0.363876
106T>A	substitution	106	A	-0.0393342
106T>C	substitution	106	C	-0.184315
106T>G	substitution	106	G	-0.0712273
107G>A	substitution	107	A	0.0408002
107G>C	substitution	107	C	0.112611
107G>T	substitution	107	T	0.0559843
108A>C	substitution	108	C	-0.149438
108A>G	substitution	108	G	-0.239374
108A>T	substitution	108	T	0.0852228
109C>A	substitution	109	A	0.120575
109C>G	substitution	109	G	-0.150022
109C>T	substitution	109	T	0.0883754
110A>C	substitution	110	C	0.184595
110A>G	substitution	110	G	0.0233254
110A>T	substitution	110	T	0.0124748
111T>A	substitution	111	A	0.005379
111T>C	substitution	111	C	-0.120047
111T>G	substitution	111	G	-0.0519122
112C>A	substitution	112	A	0.0698491
112C>G	substitution	112	G	0.025344
112C>T	substitution	112	T	0.0281176
113T>A	substitution	113	A	0.0408871
113T>C	substitution	113	C	0.139141
113T>G	substitution	113	G	-0.0364323
114C>A	substitution	114	A	0.07796
114C>G	substitution	114	G	-0.0746324
114C>T	substitution	114	T	0.138218
115C>A	substitution	115	A	-0.0505226
115C>G	substitution	115	G	-0.0414096
115C>T	substitution	115	T	-0.0103537
116A>C	substitution	116	C	-0.159974
116A>G	substitution	116	G	0.0610204
116A>T	substitution	116	T	-0.0789703
117C>A	substitution	117	A	0.00165285
117C>G	substitution	117	G	0.135741
117C>T	substitution	117	T	0.1355
118T>A	substitution	118	A	0.0801962
118T>C	substitution	118	C	-0.0682775
118T>G	substitution	118	G	-0.166847
119G>A	substitution	119	A	-0.00768691
119G>C	substitution	119	C	-0.137921
119G>T	substitution	119	T	-0.0333952
120A>C	substitution	120	C	-0.126628
120A>G	substitution	120	G	0.111147
120A>T	substitution	120	T	-0.319046
121C>A	substitution	121	A	-0.306916
121C>G	substitution	121	G	0.00213261
121C>T	substitution	121	T	-0.0724233
122G>A	substitution	122	A	-0.349728
122G>C	substitution	122	C	-0.282558
122G>T	substitution	122	T	-0.529673
123T>A	substitution	123	A	-0.199536
123T>C	substitution	123	C	-0.00667201
123T>G	substitution	123	G	-0.264294
124A>C	substitution	124	C	-0.248329
124A>G	substitution	124	G	-0.175627
124A>T	substitution	124	T	-0.371175
125A>C	substitution	125	C	-0.140901
125A>G	substitution	125	G	-0.429187
125A>T	substitution	125	T	0.0588306
126G>A	substitution	126	A	-0.422371
126G>C	substitution	126	C	-0.0622861
126G>T	substitution	126	T	-0.283356
127G>A	substitution	127	A	-0.208192
127G>C	substitution	127	C	-0.0213935
127G>T	substitution	127	T	-0.254501
128G>A	substitution	128	A	0.0244896
128G>C	substitution	128	C	-0.0982277
128G>T	substitution	128	T	-0.335188
129A>C	substitution	129	C	-0.172215
129A>G	substitution	129	G	0.00577517
129A>T	substitution	129	T	-0.484726
130T>A	substitution	130	A	-0.508904
130T>C	substitution	130	C	-0.2711
130T>G	substitution	130	G	-0.0830692
131G>A	substitution	131	A	-0.651966
131G>C	substitution	131	C	-0.272553
131G>T	substitution	131	T	-0.183983
132A>C	substitution	132	C	-0.416201
132A>G	substitution	132	G	-0.779715
132A>T	substitution	132	T	-0.66294
133C>A	substitution	133	A	-0.502155
133C>G	substitution	133	G	-0.278776
133C>T	substitution	133	T	-0.110996
134G>A	substitution	134	A	-0.123894
134G>C	substitution	134	C	-0.748334
134G>T	substitution	134	T	-0.357581
135C>A	substitution	135	A	-0.0637646
135C>G	substitution	135	G	-0.0832688
135C>T	substitution	135	T	-0.191141
136A>C	substitution	136	C	-0.0640962
136A>G	substitution	136	G	0.0154029
136A>T	substitution	136	T	-0.0673798
137C>A	substitution	137	A	-0.0816161
137C>G	substitution	137	G	-0.196979
137C>T	substitution	137	T	-0.24308
138A>C	substitution	138	C	-0.0548002
138A>G	substitution	138	G	-0.159628
138A>T	substitution	138	T	-0.0485537
139A>C	substitution	139	C	-0.167361
139A>G	substitution	139	G	-0.172645
139A>T	substitution	139	T	0.057196
140T>A	substitution	140	A	0.00461969
140T>C	substitution	140	C	-0.026881
140T>G	substitution	140	G	-0.0126821
141C>A	substitution	141	A	0.0600598
141C>G	substitution	141	G	-0.0220654
141C>T	substitution	141	T	-0.00966614
142C>A	substitution	142	A	0.0478611
142C>G	substitution	142	G	-0.145983
142C>T	substitution	142	T	-0.384895
143C>A	substitution	143	A	-0.231738
143C>G	substitution	143	G	-0.357664
143C>T	substitution	143	T	-0.0921611
144A>C	substitution	144	C	-0.219453
144A>G	substitution	144	G	-0.0395526
144A>T	substitution	144	T
145C>A	substitution	145	A	-0.221397
145C>G	substitution	145	G	-0.285406
145C>T	substitution	145	T	-0.0478161
146T>A	substitution	146	A	-0.194978
146T>C	substitution	146	C	0.0504876
146T>G	substitution	146	G	-0.174577
147A>C	substitution	147	C	0.0187834
147A>G	substitution	147	G	-0.13058
147A>T	substitution	147	T	-0.0849998
148T>A	substitution	148	A	-0.0171821
148T>C	substitution	148	C	-0.177009
148T>G	substitution	148	G	0.0980105
149C>A	substitution	149	A	0.104802
149C>G	substitution	149	G	0.101747
149C>T	substitution	149	T	0.0296416
150C>A	substitution	150	A	-0.169804
150C>G	substitution	150	G	-0.0184496
150C>T	substitution	150	T	-0.193262
151T>A	substitution	151	A	-0.00816791
151T>C	substitution	151	C	-0.0820691
151T>G	substitution	151	G	-0.177757
152T>A	substitution	152	A	-0.18682
152T>C	substitution	152	C	-0.140368
152T>G	substitution	152	G	-0.0686316
153C>A	substitution	153	A	0.158253
153C>G	substitution	153	G	-0.126364
153C>T	substitution	153	T	0.331325
