## Supplemental Data Set 3 for "Identification of plant enhancers and their constituent elements by STARR-seq in tobacco leaves"

### Sheet: Sheet1
Supplemental Data Set 3. Primers used in this study.
sequence	usage
GAGAGGGTCTCCACTC-AGATCTCTCTGCCGAC	amplify 35S enhancer (fwd) for Golden Gate
GAGAGGGTCTCGTCCT-GAAGGATAGTGGGATTGTG	amplify 35S enhancer (fwd) for Golden Gate
GAGAGGGTCTCGTCCT-AGATCTCTCTGCCGAC	amplify 35S enhancer (rev) for Golden Gate
GAGAGGGTCTCCACTC-GAAGGATAGTGGGATTGTG	amplify 35S enhancer (rev) for Golden Gate
GAGAGGGTCTCGTTCC-GAAGGATAGTGGGATTGTG	amplify 35S enhancer for 2xfwd/rev constructs
GAGAGGGTCTCGGGAA-AGATCTCTCTGCCGAC	amplify 35S enhancer for 2xfwd/rev constructs
TATAAGGAAGTTCATTTCATTTGGAGAGGACACGCTGGAATTCTAGTATACTAAACCATG	template 35S minimal promoter + synJ 3'-UTR
GAGAGGAAGACCCGCTG-GCAAGACCCTTCCTCTATATAAGGAAGTTCATTTCATTTGGAG	amplify 35S minimal promoter + synJ 3'-UTR for Golden Gate
GAGAGGAAGACGGTCAC-NNBNNBNNBNNBNNB-CATGGTTTAGTATACTAGAATTCCAGCG	amplify 35S minimal promoter + synJ 3'-UTR for Golden Gate
GAGAGGGTCTCCACTC-AGATGTGTATAAGAGACAG	amplify transposase fragments for Golden Gate
GAGAGGGTCTCGTCCT-AGATGTGTATAAGAGACAG	amplify transposase fragments for Golden Gate
AATGATACGGCGACCACCGAGATCTACAC-<8bp index 2>-AAGTTCATTTCATTTGGAGAGGA-CACGCTGGAATTCTAGTATACTAAACCATG	amplify barcode for NGS
CAAGCAGAAGACGGCATACGAGAT-<8bp index 1>-CACCCCGGTGAACAGCTCC	amplify barcode for NGS
AAGTTCATTTCATTTGGAGAGGACACGCTGGAATTCTAGTATACTAAACCATG	NGS read 1 primer
CACCCCGGTGAACAGCTCCTCGCCCTTGCTCAC	NGS read 2 primer
GTGAGCAAGGGCGAGGAGCTGTTCACCGGGGTG	NGS index 1 primer
CATGGTTTAGTATACTAGAATTCCAGCGTGTCCTCTCCAAATGAAATGAACTT	NGS index 2 primer
CGAGAAGACGGGCTG	amplify 35S promoter variants from array
TCGGAAGACGGCCAGCGTGT	amplify 35S promoter variants from array
AGAGGGTCTCCACTC	amplify 35S enhancer variants from array
GTCTGGTCTCGTCCT	amplify 35S enhancer variants from array
ACGTTGGGAAAACTTGCAAGAGGATGCGACCAAATGAACTGGTAAACCATCCCGTGAGCGTGGCCTACACATTTTAAGCCAGCGGACTCTTTCGACTTGTCTTACAAAAGCTGGTCCAGTCACGAGCCTTAGCCCTAACCATAGCCACAAGTACATCTCATCCATTTAAGGCCTCTGCGTGCACCAATGGCATCCAAGCT	template Cab-1 enhancer
GAGAGGGTCTCCACTC-ATCGAATTTGTTGGGCAAGCGCCCAGTGTGATGTACGTTGGGAAAACTTGC	amplify Cab-1 enhancer (fwd) for Golden Gate
GAGAGGGTCTCGTCCT-CTGACAAGAGAGACGGTGGTGAAAAGAAATCTGCAGCTTGGATGCCATTGG	amplify Cab-1 enhancer (fwd) for Golden Gate
CAAATCTTGTGGCTCTCAAACACTGTATAAAACACGACAAATGTGGACCCAAAATATATACCTTACACTTCTGAGTTAGAGAAGCAGAGCCCCATAATTAAGCCTATTTTATGAAAAAAATAATATTATGTTGAGTCATATATCCATAAGAATCCCCACAGTCACACATGGAAGAGCAGCATTGGATACAAATGATATGA	template AB80 enhancer
GAGAGGGTCTCCACTC-CTGCCATAATGTCACAATTTTTCTCAAATCTTGTGGCTCTCAAAC	amplify AB80 enhancer (fwd) for Golden Gate
GAGAGGGTCTCGTCCT-AATCCGTTCATGGATCAAAATCTTCATATCATTTGTATCCAATGCTG	amplify AB80 enhancer (fwd) for Golden Gate
ACTTATCTCATTAGTTTAAATTATTGTTTGATCATGTTTAATCCTTATACTGTTGTTAGTTTTTTCAGTTAGCTTAGTGGGCATCTTACACGTGGCATTATTATCCTATTGGTGGCTAATGATAAGGTTAGCACACAAAACTTTTCAATCTTGTGTGGTTAATATGACTGCAAAGTTTATCATTTTCACAATCCAACAAA	template rbcS-E9 enhancer
GAGAGGGTCTCCACTC-ACACTAACATCGAATGTACTTATCTCATTAGTTTAAATTATTGTTTGATCATG	amplify rbcS-E9 enhancer (fwd) for Golden Gate
GAGAGGGTCTCGTCCT-CCACTGCCTAGAACCAGTTTGTTGGATTGTGAAAATGATAAACTTTG	amplify rbcS-E9 enhancer (fwd) for Golden Gate
GAGAGGGTCTCGTCCT-ATCGAATTTGTTGGGCAAG	amplify Cab-1 enhancer (rev) for Golden Gate
GAGAGGGTCTCCACTC-CTGACAAGAGAGACGGTG	amplify Cab-1 enhancer (rev) for Golden Gate
GAGAGGGTCTCGTCCT-CTGCCATAATGTCACAATTTTTC	amplify AB80 enhancer (rev) for Golden Gate
GAGAGGGTCTCCACTC-AATCCGTTCATGGATCAAAATC	amplify AB80 enhancer (rev) for Golden Gate
GAGAGGGTCTCGTCCT-ACACTAACATCGAATGTACTTATCTC	amplify rbcS-E9 enhancer (rev) for Golden Gate
GAGAGGGTCTCCACTC-CCACTGCCTAGAACCAG	amplify rbcS-E9 enhancer (rev) for Golden Gate
GAGAGGGTCTCC-ACTC-GAGCTCCTCGTGAAACTG	Cas9 spacer 0 (fwd)
GAGAGGGTCTCC-GCTG-GAGCTCCTCGTGAAACTG	Cas9 spacer 0 (fwd)
GAGAGGGTCTCC-GCTG-GACCAATAGAAAGGTGACC	Cas9 spacer 0.5 (fwd)
GAGAGGGTCTCC-GCTG-ACGAGCATATCGCAAATC	Cas9 spacer 1 (fwd)
GAGAGGGTCTCC-GCTG-AACGCAAAGCTGATCACTC	Cas9 spacer 1.5 (fwd)
GAGAGGGTCTCG-CCTT-TTGAACAGAAGGTCCACAATTG	Cas9 spacer 0.5 (rev)
GAGAGGGTCTCG-CCTT-GCAGTGAGTCACCTTGTC	Cas9 spacer 1 (rev)
GAGAGGGTCTCG-CCTT-CAGAAGCTGGCGCCAATA	Cas9 spacer 1.5 (rev)
GAGAGGGTCTCG-CCTT-TTTGCAAGGGTGATTTCG	Cas9 spacer 2 (rev)
GAGAGGGTCTCG-TCCT-TTTGCAAGGGTGATTTCG	Cas9 spacer 2 (rev)
ACTCTACGGTAATAGTGTAGTCTTCTCATCTTAGTAGTTAGCTCTCTCTTA	Turnip Crinkle Virus unstructured region for Golden Gate
AATATAAGAGAGAGCTAACTACTAAGATGAGAAGACTACACTATTACCGTA	Turnip Crinkle Virus unstructured region for Golden Gate
GAGAGGGTCTCCTATT-AGATCTCTCTGCCGAC	35S enhancer for Turnip Crinkle Virus unstructured region
TCCTAATATAAGAGAGAGCTAACTACTAAGATGAGAAGACTACACTATTACCGTA	Turnip Crinkle Virus unstructured region for Golden Gate
GTGATGAGATCTCTCTGCCGACAGTGGTCCCAAAGA	35S enhancer fragment A
CATCACTCTTTGGGACCACTGTCGGCAGAGAGATCT	35S enhancer fragment A
GTGATGAAAAAGAAGACGTTCCAACCACGTCTTCAAAGCAAGTGGATTGATG	35S enhancer fragment B
CATCACCATCAATCCACTTGCTTTGAAGACGTGGTTGGAACGTCTTCTTTTT	35S enhancer fragment B
GTGATGTGACATCTCCACTGACGTAAGGGATGACGCACAAT	35S enhancer fragment C
CATCACATTGTGCGTCATCCCTTACGTCAGTGGAGATGTCA	35S enhancer fragment C
GAGAGGGTCTCCACTC	35S enhancer fragments adapter 1
CATCACGAGTGGAGACCCTCTC	35S enhancer fragments adapter 1
GTGATGAGGACGAGACCCTCTC	35S enhancer fragments adapter 2
GAGAGGGTCTCGTCCT	35S enhancer fragments adapter 2
